# Using deep mutational scanning to benchmark variant effect predictors and identify disease mutations

**DOI:** 10.1101/855957

**Authors:** Benjamin J. Livesey, Joseph A. Marsh

**Affiliations:** MRC Human Genetics Unit, Institute of Genetics and Molecular Medicine, University of Edinburgh, Edinburgh EH4 2XU, UK

## Abstract

To deal with the huge number of novel protein-coding variants identified by genome and exome sequencing studies, many computational variant effect predictors (VEPs) have been developed. Such predictors are often trained and evaluated using different variant datasets, making a direct comparison between VEPs difficult. In this study, we use 31 previously published deep mutational scanning (DMS) experiments, which provide quantitative, independent phenotypic measurements for large numbers of single amino acid substitutions, in order to benchmark and compare 46 different VEPs. We also evaluate the ability of DMS measurements and VEPs to discriminate between pathogenic and benign missense variants. We find that DMS experiments tend to be superior to the top-ranking predictors, demonstrating the tremendous potential of DMS for identifying novel human disease mutations. Among the VEPs, DeepSequence clearly stood out, showing both the strongest correlations with DMS data and having the best ability to predict pathogenic mutations, which is especially remarkable given that it is an unsupervised method. We further recommend SNAP2, DEOGEN2, SNPs&GO and REVEL based upon their performance in these analyses.
