## Supplementary material for "Using deep mutational scanning to benchmark variant effect predictors and identify disease mutations": Table EV1

### Sheet: Table EV1
		DMS dataset
		bla(a)	bla(b)	bla(c)	bla(d)	UBI4(a)	UBI4(b)	PTEN(a)	PTEN(b)	BRCA1(a)	BRCA1(b)
	bla(a)	1	0.937834	0.857384	0.619748
	bla(b)		1	0.859466	0.627876
	bla(c)			1	0.613114
	bla(d)				1
	UBI4(a)					1	0.516946
	UBI4(b)						1
	PTEN(a)							1	0.350675
	PTEN(b)								1
	BRCA1(a)									1	0.54408
	BRCA1(b)										1

### Sheet: Sheet2
Table EV1. Spearman’s correlation between experimental DMS results from identical proteins. Where multiple assays are available from a single study, the assay shown in Table 2 is used for this calculation.
