## Supplementary material for "Using deep mutational scanning to benchmark variant effect predictors and identify disease mutations": Table EV2

### Sheet: Table EV2
Protein	Assay1	Assay2	Spearman's Correlation
ADRB2	DMS_0	DMS_0.15	0.770925
ADRB2	DMS_0	DMS_0.625	0.761246
ADRB2	DMS_0	DMS_5	0.397169
ADRB2	DMS_0.15	DMS_0.625	0.808486
ADRB2	DMS_0.15	DMS_5	0.470667
ADRB2	DMS_0.625	DMS_5	0.526157
bla(b)	DMS_amp_0	DMS_amp_10	0.0445837
bla(b)	DMS_amp_0	DMS_amp_39	0.218811
bla(b)	DMS_amp_0	DMS_amp_156	0.302532
bla(b)	DMS_amp_0	DMS_amp_625	0.28036
bla(b)	DMS_amp_0	DMS_amp_2500	0.247742
bla(b)	DMS_amp_0	DMS_cefo_0.2	-0.186468
bla(b)	DMS_amp_10	DMS_amp_39	0.0800846
bla(b)	DMS_amp_10	DMS_amp_156	0.0928468
bla(b)	DMS_amp_10	DMS_amp_625	0.153597
bla(b)	DMS_amp_10	DMS_amp_2500	0.138062
bla(b)	DMS_amp_10	DMS_cefo_0.2	-0.0547006
bla(b)	DMS_amp_39	DMS_amp_156	0.617863
bla(b)	DMS_amp_39	DMS_amp_625	0.532457
bla(b)	DMS_amp_39	DMS_amp_2500	0.388096
bla(b)	DMS_amp_39	DMS_cefo_0.2	0.0231023
bla(b)	DMS_amp_156	DMS_amp_625	0.730522
bla(b)	DMS_amp_156	DMS_amp_2500	0.612588
bla(b)	DMS_amp_156	DMS_cefo_0.2	-0.0284585
bla(b)	DMS_amp_625	DMS_amp_2500	0.807587
bla(b)	DMS_amp_625	DMS_cefo_0.2	-0.0201399
bla(b)	DMS_amp_2500	DMS_cefo_0.2	-0.0675461
bla(c)	DMS_M182T	DMS_WT	0.495312
BRCA1(a)	DMS_Y2H_all	DMS_E3_all	0.296574
BRCA1(a)	DMS_Y2H_all	DMS_Y2H_high	1
BRCA1(a)	DMS_Y2H_all	DMS_E3_high	0.28991
BRCA1(a)	DMS_E3_all	DMS_Y2H_high	0.293041
BRCA1(a)	DMS_E3_all	DMS_E3_high	1
BRCA1(a)	DMS_Y2H_high	DMS_E3_high	0.3007
CALM1	DMS	DMS_flipped	0.828649
Cas9	DMS_positive	DMS_negative	-0.113623
GAL4	DMS_nonsel_24	DMS_selA_24	-0.388933
GAL4	DMS_nonsel_24	DMS_selA_40	-0.391337
GAL4	DMS_nonsel_24	DMS_selB_40	-0.467869
GAL4	DMS_nonsel_24	DMS_selC_40	-0.441032
GAL4	DMS_nonsel_24	DMS_selC_64	-0.401662
GAL4	DMS_selA_24	DMS_selA_40	0.988061
GAL4	DMS_selA_24	DMS_selB_40	0.938299
GAL4	DMS_selA_24	DMS_selC_40	0.919916
GAL4	DMS_selA_24	DMS_selC_64	0.918336
GAL4	DMS_selA_40	DMS_selB_40	0.939516
GAL4	DMS_selA_40	DMS_selC_40	0.91691
GAL4	DMS_selA_40	DMS_selC_64	0.922653
GAL4	DMS_selB_40	DMS_selC_40	0.969901
GAL4	DMS_selB_40	DMS_selC_64	0.959148
GAL4	DMS_selC_40	DMS_selC_64	0.966542
GmR	DMS_37C	DMS_30C	0.941664
GmR	DMS_37C	DMS_42C	0.789259
GmR	DMS_37C	DMS_37C_TMAO	0.964874
GmR	DMS_37C	DMS_37C_glycerol	0.888848
GmR	DMS_37C	DMS_42C_TMAO	0.777273
GmR	DMS_37C	DMS_42C_glycerol	0.856864
GmR	DMS_37C	DMS_37C_Gm_25mug/mL	0.83348
GmR	DMS_37C	DMS_37C_TMAO_Gm_25mug/mL	0.887448
GmR	DMS_37C	DMS_37C_glycerol_Gm_25mug/mL	0.93759
GmR	DMS_30C	DMS_42C	0.783339
GmR	DMS_30C	DMS_37C_TMAO	0.946969
GmR	DMS_30C	DMS_37C_glycerol	0.886062
GmR	DMS_30C	DMS_42C_TMAO	0.75945
GmR	DMS_30C	DMS_42C_glycerol	0.840408
GmR	DMS_30C	DMS_37C_Gm_25mug/mL	0.815794
GmR	DMS_30C	DMS_37C_TMAO_Gm_25mug/mL	0.88614
GmR	DMS_30C	DMS_37C_glycerol_Gm_25mug/mL	0.92898
GmR	DMS_42C	DMS_37C_TMAO	0.77993
GmR	DMS_42C	DMS_37C_glycerol	0.671233
GmR	DMS_42C	DMS_42C_TMAO	0.904292
GmR	DMS_42C	DMS_42C_glycerol	0.867181
GmR	DMS_42C	DMS_37C_Gm_25mug/mL	0.86063
GmR	DMS_42C	DMS_37C_TMAO_Gm_25mug/mL	0.857917
GmR	DMS_42C	DMS_37C_glycerol_Gm_25mug/mL	0.733388
GmR	DMS_37C_TMAO	DMS_37C_glycerol	0.895778
GmR	DMS_37C_TMAO	DMS_42C_TMAO	0.775035
GmR	DMS_37C_TMAO	DMS_42C_glycerol	0.84438
GmR	DMS_37C_TMAO	DMS_37C_Gm_25mug/mL	0.803365
GmR	DMS_37C_TMAO	DMS_37C_TMAO_Gm_25mug/mL	0.883875
GmR	DMS_37C_TMAO	DMS_37C_glycerol_Gm_25mug/mL	0.951327
GmR	DMS_37C_glycerol	DMS_42C_TMAO	0.637983
GmR	DMS_37C_glycerol	DMS_42C_glycerol	0.738549
GmR	DMS_37C_glycerol	DMS_37C_Gm_25mug/mL	0.655529
GmR	DMS_37C_glycerol	DMS_37C_TMAO_Gm_25mug/mL	0.752488
GmR	DMS_37C_glycerol	DMS_37C_glycerol_Gm_25mug/mL	0.946228
GmR	DMS_42C_TMAO	DMS_42C_glycerol	0.887451
GmR	DMS_42C_TMAO	DMS_37C_Gm_25mug/mL	0.866467
GmR	DMS_42C_TMAO	DMS_37C_TMAO_Gm_25mug/mL	0.874807
GmR	DMS_42C_TMAO	DMS_37C_glycerol_Gm_25mug/mL	0.72438
GmR	DMS_42C_glycerol	DMS_37C_Gm_25mug/mL	0.885457
GmR	DMS_42C_glycerol	DMS_37C_TMAO_Gm_25mug/mL	0.899575
GmR	DMS_42C_glycerol	DMS_37C_glycerol_Gm_25mug/mL	0.809762
GmR	DMS_37C_Gm_25mug/mL	DMS_37C_TMAO_Gm_25mug/mL	0.914858
GmR	DMS_37C_Gm_25mug/mL	DMS_37C_glycerol_Gm_25mug/mL	0.748107
GmR	DMS_37C_TMAO_Gm_25mug/mL	DMS_37C_glycerol_Gm_25mug/mL	0.83126
haeIIIM	DMS_G3	DMS_G7	0.779552
haeIIIM	DMS_G3	DMS_G17	0.784714
haeIIIM	DMS_G7	DMS_G17	0.76308
HRAS	DMS_regulated	DMS_attenuated	0.394421
HRAS	DMS_regulated	DMS_unregulated	0.735132
HRAS	DMS_regulated	DMS_g12v	0.650909
HRAS	DMS_attenuated	DMS_unregulated	0.490607
HRAS	DMS_attenuated	DMS_g12v	0.328158
HRAS	DMS_unregulated	DMS_g12v	0.729339
infA	DMS_rich	DMS_min	1
MAPK1	DMS_DOX	DMS_SCH	0.0641631
MAPK1	DMS_DOX	DMS_VRT	-0.0797677
MAPK1	DMS_SCH	DMS_VRT	0.605875
P53	DMS_WT_Nutlin	DMS_null_Nutlin	0.589383
P53	DMS_WT_Nutlin	DMS_null_etoposide	-0.610821
P53	DMS_null_Nutlin	DMS_null_etoposide	-0.777617
PTEN	DMS	DMS_highqual	1
SUMO1	DMS	DMS_flipped	0.997126
TPK1	DMS	DMS_flipped	0.957676
UBE2I	DMS	DMS_flipped	0.963049
UBI4	DMS_excess	DMS_limiting	0.490683

### Sheet: Sheet2
Table EV2. Spearman’s correlation between different DMS assays performed by the same groups on the same proteins.
