## Supplementary material for "Using deep mutational scanning to benchmark variant effect predictors and identify disease mutations": Table EV3

### Sheet: Table EV3
Predictor	P53_corr	P53_pval	MAPK1_corr	MAPK1_pval	ADRB2_corr	ADBR2_pval	SUMO1_corr	SUMO1_pval	HRAS_corr	HRAS_pval	PTEN(b)_corr	PTEN(b)_pval	UBE2I_corr	UBE2I_pval	TPMT_corr	TPMT_pval	TPK1_corr	TPK1_pval	CALM1_corr	CALM1_pval	PTEN(a)_corr	PTEN(a)_pval	BRCA1(a)_corr	BRCA1(a)_pval	BRCA1(b)_corr	BRCA1(b)_pval
PROVEAN	0.502026	0	0.399983	4.50445e-260	0.493499	0	0.423964	3.98769e-75	0.278784	4.61377e-57	0.484756	0	0.421997	3.23417e-111	0.462673	3.94793e-195	0.243597	3.41711e-44	0.174939	6.30533e-14	0.4476	8.08557e-202	0.196529	2.04185e-27	0.32799	2.51658e-47
PPH2_HumVar	0.454131	0	0.47245	0	0.46906	0	0.362618	5.55702e-54	0.389383	5.01814e-114	0.341261	1.07164e-178	0.457566	7.8311e-133	0.48855	1.2523e-220	0.247141	1.77842e-45	0.250555	2.36618e-27	0.37968	3.84527e-141	0.128237	1.94652e-12	0.299416	2.31813e-39
PPH2_HumDiv	0.361145	2.79367e-228	0.424052	2.01686e-295	0.445623	0	0.36303	4.14457e-54	0.368161	3.13413e-101	0.32006	3.09916e-156	0.439111	2.69745e-121	0.456214	4.23164e-189	0.244142	2.17561e-44	0.271743	4.65687e-32	0.374099	9.28574e-137	0.115855	2.1008e-10	0.30862	7.85495e-42
Grantham	0.0104162	0.368753	0.0270455	0.0256239	0.115799	1.06738e-24	0.150342	4.67544e-10	0.197279	7.06278e-29	0.114549	1.28424e-20	0.180028	4.12311e-20	0.14669	3.3967e-19	0.174911	2.84876e-23	0.225891	2.08069e-22	0.159634	7.08189e-25	0.176322	2.6384e-22	0.218229	3.0426e-21
BLOSUM62	0.0348439	0.00263408	0.103287	1.28756e-17	0.190761	8.04259e-65	0.250686	8.96519e-26	0.258677	4.18695e-49	0.195817	9.71153e-58	0.260705	4.32622e-41	0.239861	1.97739e-49	0.248365	6.33189e-46	0.259389	2.91321e-29	0.237003	1.33347e-53	0.170575	5.87649e-21	0.270643	3.34211e-32
PhD_SNP	0.515164	0	0.462334	0	0.458448	0	0.478472	5.57549e-98	0.426777	5.43892e-139	0.48413	0	0.440195	5.93102e-122	0.472567	1.27431e-204	0.195616	8.36095e-29	0.20979	1.76115e-19	0.379692	3.76423e-141	0.298828	9.89105e-63	0.518359	7.3195e-127
PANTHER	0.573313	0	0.506041	2.96681e-292	0.449718	0	0.484793	6.56534e-101	0.345447	1.07837e-60	0.385567	2.62087e-224	0.499651	5.05533e-152	0.293749	1.92814e-73	0.210336	1.45101e-28	0.252749	8.06656e-28	0.308633	5.95625e-88	0.300493	2.20536e-63	0.452872	1.42332e-93
SNPs&GO	0.42823	0	0.48546	0	0.48449	0	0.500999	1.05e-108	0.395488	6.92491e-118	0.50543	0	0.545807	5.88628e-199	0.470089	3.25416e-202	0.205568	1.0691e-31	0.224077	4.56743e-22	0.463667	2.51323e-218	0.322224	3.36634e-73	0.515325	3.73442e-125
FATHMM	0.731518	0	0.0271931	0.024829	0.0323757	0.00424129	0.209449	2.62913e-18	0.223959	6.19735e-37	0.242909	8.86185e-89	0.238157	2.21922e-34	0.251029	4.03331e-54	0.0935197	1.26356e-07	0.0523732	0.025747	0.0463563	0.00294627	0.191677	3.89634e-26	0.216381	6.65079e-21
PonP2	0.455807	0	0.195969	5.91706e-59	0.300405	2.12617e-162	0.029084	0.382428	0.137686	9.70705e-15	0.307007	2.78588e-143	0.347302	1.49582e-73	0.430461	2.58267e-166	0.26538	2.05076e-52	0.145364	1.20678e-09	0.313076	3.39935e-94	0.314412	1.34566e-69	0.409706	2.73658e-75
SNAP2	0.439884	0	0.519555	0	0.494522	0	0.516837	9.66903e-117	0.404857	5.70173e-124	0.532476	0	0.477334	5.27233e-146	0.507318	1.51642e-240	0.222689	4.89633e-37	0.177765	2.44632e-14	0.43267	2.95733e-187	0.305475	1.31164e-65	0.393742	3.54157e-69
PonPS	0.424837	0	0.363537	2.43977e-208	0.328958	3.59084e-196	0.345642	1.44688e-25	0.325368	3.26412e-78	0.350549	4.14727e-189	0.331591	1.43867e-64	0.358308	8.49091e-79	0.149709	1.14594e-14	0.208677	2.80474e-18	0.322822	2.31586e-100	0.160398	1.45393e-18	0.279024	5.69424e-34
NetDiseaseSNP	0.28295	3.87859e-137	0.258601	1.77049e-104	0.330284	6.97992e-198	0.305787	3.99937e-38	0.289401	1.5259e-61	0.291972	3.66945e-129	0.251323	3.24174e-38	0.322009	9.25788e-90	0.215245	1.16995e-34	0.248185	7.47474e-27	0.405747	8.84713e-163	0.3005	1.89975e-63	0.294527	4.37846e-38
M-CAP	0.565362	1.58852e-195	0.22676	1.70199e-26	0.395092	4.10313e-92	0.48871	5.87617e-35	0.395395	8.44751e-38	0.39561	7.59187e-79	0.51575	3.07394e-61	0.459961	1.69349e-60	0.217641	1.44048e-14	0.0886491	0.00988796	0.3013	4.39653e-30	0.291766	5.36181e-25	0.515142	4.79613e-124
PAPI	0.333169	1.98004e-35	0.373302	3.68078e-72	0.430232	7.14896e-111	0.470424	2.12284e-32	0.300242	9.69548e-22	0.257367	8.32099e-33	0.47259	1.94639e-50	0.486718	8.6097e-69	0.196568	3.00478e-12	0.00553724	0.871412	0.305263	7.12772e-31	0.242485	1.42811e-17	0.327496	3.51492e-47
GERP++	0.182224	2.83367e-11	0.143915	1.96254e-11	0.222748	6.71238e-29	0.142289	0.000701652	0.0121858	0.704071	0.0498457	0.0230373	0.10355	0.00203927	0.306316	3.61467e-26	0.128415	5.82789e-06	0.0107315	0.753741	0.111866	3.39468e-05	0.214729	5.03119e-14	0.356704	3.07726e-56
SiPhy	0.235616	7.18657e-18	0.118446	3.54476e-08	0.268936	7.94328e-42	0.0550825	0.191476	0.00945628	0.768186	0.00534835	0.807449	0.0402273	0.231887	0.320807	1.1216e-28	0.0960015	0.000718978	0.0276825	0.419123	0.0139498	0.606331	0.254877	2.6229e-19	0.374242	3.72632e-62
VEST4	0.529517	0	0.50427	0	0.498134	0	0.46044	5.9064e-90	0.299648	4.69856e-66	0.468634	0	0.335559	1.72896e-68	0.508595	6.02298e-242	0.222919	4.11922e-37	0.192842	6.52882e-08	0.456959	2.51449e-211	0.390896	9.60835e-110	0.259373	1.2654e-29
FathmmXF	0.54151	1.77517e-176	0.194619	8.21462e-20	0.397929	1.10708e-93	0.198624	3.90089e-06	0.076128	0.0174884	0.164815	3.96441e-14	0.108156	0.00127111	0.441909	1.35641e-55	0.118072	3.11675e-05	0.0522151	0.137845	0.193442	5.44039e-13	0.332828	1.55966e-32	0.483867	1.98722e-108
DEOGEN2	0.598035	0	0.233137	9.97336e-85	0.52031	0	0.42905	4.36868e-77	0.481113	2.28589e-181	0.554625	0	0.454726	5.1992e-131	0.504178	3.98243e-237	0.219428	5.5277e-36	0.208746	2.67682e-19	0.484233	8.67505e-241	0.307683	1.39681e-66	0.43913	1.83801e-87
CONDEL	0.571479	9.02101e-201	0.31668	2.23463e-51	0.373464	7.07497e-82	0.540542	4.1635e-44	0.435755	2.09484e-46	0.454305	2.1138e-106	0.47198	2.70382e-50	0.460763	6.15698e-61	0.208677	1.20043e-13	0.0416901	0.222765	0.376698	2.48638e-47	0.0904405	0.00168173	0.425919	7.57628e-82
DeepSequence	0.396489	6.81948e-279	0.524515	0	0.52193	0	0.536204	3.66153e-127	0.44387	1.68114e-151	0.555913	0	0.523487	2.38665e-180	0.483484	1.83535e-215	0.256458	5.96522e-49	0.306277	1.11839e-40	0.413891	5.99413e-170	0.28673	1.09793e-57	0.404787	4.42317e-24
REVEL	0.540275	1.57822e-175	0.4586	1.93109e-112	0.459375	4.49603e-128	0.562695	2.06128e-48	0.3648	5.02585e-32	0.461522	3.51806e-110	0.523211	2.39061e-63	0.51813	3.00804e-79	0.193373	6.79717e-12	0.102362	0.00285891	0.44239	1.35479e-66	0.351317	2.69294e-36	0.511799	3.43007e-123
S3D-PROF	0.560125	5.4627e-302	0.440589	6.97709e-302	0.438496	2.56206e-248	0.39693	3.97143e-51	0.429433	3.33884e-139	0.551636	0	0.421785	3.38673e-108	0.489755	2.85506e-203	0.227249	2.7095e-35	0.201881	7.96593e-18	0.401739	2.76902e-127			0.545193	1.02834e-90
SNP&GOs3D	0.183752	3.28674e-29	0.432212	2.43205e-289	0.391483	6.38432e-194	0.402959	8.85012e-53	0.376244	9.92484e-105	0.478301	1.47515e-294	0.494191	8.42684e-154	0.497464	1.1858e-210	0.226799	3.71029e-35	0.221314	3.45059e-21	0.338981	7.23624e-89			0.500288	1.9781e-74
SuSPect	0.436568	0	0.542114	0	0.503669	0	0.491751	3.32166e-104	0.438219	2.7616e-147	0.532862	0	0.442481	2.38272e-123	0.507029	3.13818e-240	0.203529	4.31054e-31	0.103277	1.05196e-05	0.440237	1.51663e-194	0.335847	9.67928e-80	0.479079	4.94661e-106
SIFT	0.355549	8.37085e-221	0.338044	1.15867e-181	0.425258	0	0.352373	7.14519e-51	0.275432	1.09269e-55	0.442657	0	0.42002	4.33539e-110	0.413605	2.14183e-152	0.233837	9.16808e-41	0.226361	1.69515e-22	0.372528	1.5321e-135	0.276601	1.19561e-53	0.401325	4.86916e-72
Envision	0.543546	0	0.405068	2.6704e-267	0.479249	0	0.435569	1.19608e-79	0.369787	3.54216e-102	0.357957	1.13619e-197	0.0954615	1.28834e-06	0.505997	4.19633e-239	0.27408	6.36582e-56	0.259296	3.05443e-29	0.272609	5.48959e-71	0.232762	4.50816e-38	0.4144	3.76339e-77
SIFT4G	0.428089	9.04439e-104	0.419423	1.57533e-92	0.439577	3.31409e-116	0.47937	9.54899e-34	0.409792	9.79532e-41	0.454567	1.54797e-106	0.510036	8.91566e-60	0.448911	1.43539e-57	0.174351	6.58471e-10	0.233314	4.65051e-12	0.31906	1.01153e-33	0.366888	1.14886e-39	0.465231	2.58827e-99
LRT	0.494565	6.2961e-142	0.194715	7.57305e-20	0.349169	4.03815e-71	0.11554	0.00601346	0.0270406	0.39924	0.0917568	2.78863e-05	0.0998377	0.00294616	0.418164	1.97859e-49	0.113195	6.56237e-05	0.0038324	0.910801	0.140747	1.74066e-07	0.265637	6.80949e-21	0.384982	5.79131e-66
MutationTaster	0.106305	0.000323729	0.250911	2.7966e-32	0.317014	2.81605e-58	0.265574	1.4698e-10	0.0823179	0.0101663	0.204634	4.31044e-21	0.0775955	0.0209657	0.147038	6.22658e-07	0.0537677	0.0585861	0.0169897	0.619418	0.233797	1.98921e-18	0.204817	7.19315e-13	0.0333222	0.153401
MetaSVM	0.163728	2.277e-15	0.372005	1.14572e-71	0.410264	5.04049e-100	0.560013	7.12374e-48	0.400528	7.88158e-39	0.287699	6.5334e-41	0.521539	6.92399e-63	0.489304	1.3017e-69	0.215874	1.60809e-14	0.149888	1.05101e-05	0.268989	4.35155e-24	0.201181	1.84616e-12	0.47326	3.58987e-103
MetaLR	0.652212	1.77217e-280	0.348902	1.08085e-62	0.381721	9.49293e-86	0.539261	7.22609e-44	0.409149	1.33412e-40	0.331522	1.6213e-54	0.518864	3.75341e-62	0.487713	4.16838e-69	0.214459	2.40157e-14	0.133552	8.79783e-05	0.259583	1.73024e-22	0.139644	1.14868e-06	0.442561	5.81905e-89
MutPred	0.592922	1.6141e-215	0.444749	1.32176e-104	0.470504	5.65166e-133	0.533954	1.35595e-42	0.344163	4.41292e-28	0.436668	6.76341e-97	0.389532	2.26015e-33	0.440362	4.29615e-54	0.131373	4.45889e-06	0.103743	0.00243023	0.392129	3.49107e-51	0.357428	6.56055e-37	0.416376	5.13019e-25
MVP	0.496216	4.0856e-144	0.384418	8.41105e-77	0.39404	1.15338e-91	0.374607	3.1326e-20	0.39249	3.17488e-37	0.376029	8.12125e-71	0.21803	5.52551e-11	0.344009	6.204e-33	0.20689	1.95557e-13	0.145906	1.80228e-05	0.287596	1.91574e-27	0.241464	1.96567e-17	0.480564	9.01453e-107
MPC	0.221645	4.4336e-27	0.40879	1.49882e-87	0.470935	2.25143e-135	0.548168	1.49173e-45	0.328741	5.60033e-26	0.410344	2.95131e-85	0.5742	1.37759e-78	0.544197	2.44586e-88	0.186813	3.4767e-11	0.231319	7.12811e-12	0.337249	1.10085e-37
PrimateAI	0.469649	1.3397e-114	0.243733	1.68427e-30	0.360033	8.16633e-76	0.195673	2.84083e-06	0.110852	0.000528629	0.277998	3.31412e-38	0.16031	1.68513e-06	0.402059	2.92145e-45	0.145557	2.69374e-07	0.0532646	0.119203	0.286438	3.29348e-27	0.334223	8.27969e-33	0.375869	1.59469e-62
MutationAssessor	0.387368	2.1177e-83	0.356902	1.02319e-65	0.440702	7.35906e-117	0.531155	2.23498e-42	0.452279	2.79923e-50	0.477855	4.48568e-119	0.534917	1.6494e-66	0.465794	4.35562e-62	0.198131	2.13223e-12			0.405915	2.49569e-55	0.131023	5.22381e-06	0.418476	5.33419e-72
CADD	0.429194	2.35697e-104	0.361088	2.47071e-67	0.410216	5.34304e-100	0.37793	1.36955e-20	0.246084	6.68644e-15	0.309743	1.82324e-47	0.450353	2.04632e-45	0.445181	1.54736e-56	0.174944	5.75274e-10	0.206787	9.90516e-10	0.352652	2.63454e-41	0.293652	2.25363e-25	0.408733	6.59329e-75
DANN	0.262143	1.13811e-37	0.268299	7.83114e-37	0.341533	6.2578e-68	0.180391	1.63297e-05	0.236256	8.0297e-14	0.202114	1.32402e-20	0.166042	6.79598e-07	0.368698	5.37862e-38	0.0597423	0.0355707	0.043136	0.207118	0.215326	8.37752e-16	0.165086	8.31774e-09	0.269488	6.22136e-32
fathmm-MKL	0.434441	3.72077e-107	0.203785	1.26198e-21	0.334769	3.53463e-65	0.315791	1.58617e-14	0.0721275	0.0243813	0.0374694	0.0876307	0.0512915	0.12733	0.361624	1.62441e-36	0.0923149	0.00114683	0.0579021	0.0902644	0.144301	8.39531e-08	0.259428	5.71741e-20	0.409563	3.11553e-75
Eigen-pred	0.399339	2.51378e-89	0.422813	3.73194e-94	0.455688	8.37408e-126	0.50007	5.08556e-37	0.398085	2.44958e-38	0.391938	2.67958e-77	0.498054	1.16288e-56	0.467733	5.57297e-63	0.190249	1.48957e-11	0.190345	1.95943e-08	0.391974	1.96938e-51	0.322023	1.8874e-30	0.509233	8.90295e-122
GenoCanyon	0.330643	3.75444e-60	0.0788936	0.000247207	0.253745	2.82904e-37	0.0332193	0.431059	0.0121894	0.703987	0.165541	3.0554e-14	0.128648	0.000124201	0.250694	8.77808e-18	0.0751381	0.00817348	0.00898183	0.792889	0.150536	2.2373e-08	0.0894835	0.00188376	0.324228	3.1604e-46
fitCons	0.367733	5.14808e-75	0.26849	6.94847e-37	0.124862	5.68391e-10	0.0347816	0.409692	0.0119813	0.708807	0.10117	3.80001e-06	0.0642865	0.0559109	0.0510576	0.0850013	0.0186174	0.51282	0.052495	0.124641	0.267839	6.88116e-24	0.0484804	0.0926759	0.041271	0.0769881
phyloP	0.4311	2.29283e-105	0.16813	4.01146e-15	0.333108	1.63677e-64	0.248663	2.14259e-09	0.0450506	0.160054	0.110586	4.30898e-07	0.0036222	0.914309	0.386624	6.46786e-42	0.105356	0.000204347	0.0127925	0.708432	0.0721303	0.00763257	0.268417	2.57927e-21	0.427654	1.43357e-82
phastCons	0.341037	4.07787e-64	0.0604776	0.00498845	0.253086	4.39021e-37	0.0200516	0.634652	0.00343399	0.914762	0.00344798	0.87515	0.0334392	0.320391	0.310558	6.88991e-27	0.0823188	0.00375071	0.023021	0.500926	0.0276263	0.307403	0.241239	2.10872e-17	0.318079	1.83144e-44

### Sheet: Sheet1
Table EV 3. All Spearman's correlations between VEP predictions and DMS results for human proteins.Table EV3. Spearman’s correlations between VEP predictions and DMS results for human proteins. This data is plotted in Fig 2A.
