## Supplementary material for "Using deep mutational scanning to benchmark variant effect predictors and identify disease mutations": Table EV4

### Sheet: Table EV4
Predictor	GAL4_corr	GAL4_pval	HSP82_corr	HSP82_pval	UBI4(a)_corr	UBI4(a)_pval	UBI4(b)_corr	UBI4(b)_pval	PAB1_corr	PAB1_pval	infA_corr	infA_pval	bla(a)_corr	bla(a)_pval	bla(b)_corr	bla(b)_pval	bla(c)_corr	bla(c)_pval	bla(d)_corr	bla(d)_pval	ccdB_corr	ccdB_pval	GmR_corr	GmR_pval	haeIIIM_corr	haeIIIM_pval	Cas9_corr	Cas9_pval	HA-H3N2_corr	HA-H3N2_pval	HA-H1N1_corr	HA-H1N1_pval	env_corr	env_pval	PA_corr	PA_pval
PROVEAN	0.557573	1.18994e-98	0.359901	2.0236e-132	0.266259	7.66537e-21	0.306441	2.16409e-31	0.473149	2.98417e-67	0.306228	4.33587e-31	0.537765	0	0.566178	0	0.575502	2.18396e-88	0.701834	0	0.34963	3.82013e-35	0.49216	3.20238e-118	0.602343	7.71864e-191	0.234899	7.78479e-31	0.35133	5.66699255892627e-310	0.358097	0	0.214029	3.6534e-133	0.398918	2.28657e-70
PPH2_HumDiv	0.659304	4.59749e-150	0.427562	3.70223e-171	0.306344	2.21123e-27	0.447439	6.81936e-69	0.576533	4.2963e-106	0.51952	2.02918e-95	0.696234	0	0.722875	0	0.69564	4.4221e-144	0.782577	0	0.321765	9.86262e-30	0.450816	3.43593e-97	0.591563	1.83506e-182	0.230067	1.29337e-29			0.302613	9.1608e-226	0.202217	8.72149e-119
Grantham	0.19693	6.38651e-12	0.0869939	1.00226e-08	0.14056	1.07089e-06	0.145488	5.6781e-08	0.190248	3.89232e-11	0.103899	0.000118237	0.227061	9.15894e-62	0.247003	4.35823e-70	0.351418	3.76968e-30	0.273677	1.48496e-86	0.0929605	0.00141583	0.0287455	0.206964	0.261774	1.36336e-31	0.140689	7.27958e-12	0.20702	1.9957e-104	0.25505	9.8287e-159	0.199508	1.29783e-115	0.217222	7.60247e-21
BLOSUM62	0.184263	1.35571e-10	0.120152	2.22271e-15	0.286806	4.62237e-24	0.282536	9.63429e-27	0.295842	2.09776e-25	0.181749	1.26482e-11	0.332983	8.37378e-135	0.345879	6.88623e-140	0.415542	1.30517e-42	0.314692	2.76329e-115	0.225888	4.51817e-15	0.118816	1.66223e-07	0.33319	3.12321e-51	0.149465	3.23474e-13	0.274349	5.63509e-185	0.344484	2.87855e-296	0.245623	4.70479e-176	0.285739	1.75845e-35
PhD_SNP	0.548749	5.36196e-95	0.532997	0	0.421596	1.09364e-52	0.432363	5.89138e-64	0.408673	5.36859e-49	0.35275	2.33525e-41	0.625725	0	0.655942	0	0.637095	7.76306e-114	0.719822	0	0.154695	9.74582e-08	0.455717	1.55432e-99	0.464945	4.69793e-104	0.255761	1.98829e-36	0.351611	0	0.326688	6.31512e-265	0.166654	9.16826e-81	0.401015	3.7131e-71
PANTHER			0.449501	8.25463e-210	0.341514	5.06019e-33	0.340245	1.00904e-37	0.597698	7.17081e-116															0.32963	1.45857e-48
SNPs&GO	0.490917	1.49887e-73	0.512133	6.62706e-288	0.494077	1.47434e-74	0.49987	3.99643e-88	0.574312	4.14849e-105	0.395065	2.51739e-52	0.557269	0	0.58221	0	0.589239	1.36046e-93	0.626044	0	0.177764	8.32991e-10	0.403707	1.61651e-76	0.428477	5.61106e-87	0.2427	7.27845e-33	0.322286	2.13022e-258	0.296892	5.45352e-217	0.164952	3.87423e-79	0.362432	1.62209e-57
SNAP2	0.59908	2.09431e-117	0.475587	4.9939e-243	0.426803	4.34485e-54	0.447686	5.63289e-69	0.557423	7.3658e-98	0.526432	2.23826e-98	0.68873	0	0.701771	0	0.659588	1.1885e-124	0.734883	0	0.358869	4.59955e-37	0.509216	8.95145e-128	0.596131	5.65974e-186	0.117355	1.15043e-08	0.219505	1.77445e-117	0.380907	0	0.265002	1.18717e-205	0.391851	9.49562e-68
NetDiseaseSNP	0.273374	6.07444e-22	0.269656	6.08012e-73	0.395737	4.37259e-46	0.322685	8.29986e-35	0.406343	2.08057e-48	0.185358	4.86658e-12	0.366388	6.89379e-165	0.402726	1.72515e-193	0.417265	5.51351e-43	0.328424	5.48336e-126	0.10292	0.000407668	0.260512	2.70913e-31	0.35049	7.38009e-57	0.174684	1.44963e-17	0.250679	9.06082e-154	0.30511	1.17045e-229	0.235251	2.98753e-161	0.362704	1.31887e-57
SuSPect	0.498301	4.59107e-76	0.399717	1.15881e-165	0.0483496	0.0947982	0.0550684	0.0408155	0.551171	2.7969e-95	0.430157	1.01651e-62	0.678514	0	0.704708	0	0.655624	1.11771e-122	0.63271	0	0.359168	3.97613e-37	0.457346	2.5334e-100	0.503209	2.39194e-124	0.231147	6.93955e-30	0.328926	1.06233e-269	0.356613	0	0.244385	3.00389e-174	0.375391	6.80271e-62
DeepSequence	0.507784	2.19796e-79	0.494101	4.43189e-265	0.072703	0.0119387	0.152768	1.17421e-08	0.646483	1.98353e-141	0.530781	2.84028e-100	0.71758	0	0.753288	0	0.73263	2.84046e-167	0.716261	0	0.399352	2.97053e-46	0.55184	3.57815e-154	0.653558	2.11252e-235	0.228515	3.14529e-29	0.261743	5.91285e-168	0.271538	6.16452e-178	0.136498	1.53606e-54
S3D-PROF	0.578162	1.06057e-97	0.403688	3.42186e-161	0.346515	2.74471e-34	0.444963	2.46821e-66	0.447066	2.16986e-59			0.718878	0	0.722933	0	0.682626	4.63668e-136	0.722666	0	0.303618	1.68251e-26			0.5101	4.86642e-127	0.239613	1.24816e-30					0.0557222	0.120197	0.296117	5.29369e-24
SNP&GOs3D	0.511675	2.25512e-73	0.422416	6.98866e-178	0.48564	3.76249e-70	0.506755	1.39257e-88	0.551278	2.52825e-95			0.71363	0	0.715412	0	0.668462	1.54992e-128	0.604783	0	0.284288	2.66302e-23			0.470913	5.13839e-106	0.237623	3.88573e-30					0.0963634	0.00711306	0.234438	2.18714e-15
SIFT	0.553392	6.61412e-97	0.371785	7.37395e-142	0.195542	9.20039e-12	0.171477	1.43769e-10	0.465799	5.74916e-65	0.36252	1.02401e-43	0.610227	0	0.626923	0	0.61551	2.83698e-104	0.678972	0	0.302547	2.56866e-26	0.440622	1.95688e-92	0.622027	5.48945e-207	0.216963	1.91378e-26	0.297137	4.18338e-218	0.306747	3.12612e-232	0.200704	5.23465e-117	0.322184	3.70336e-45
Envision					0.443094	1.24053e-58	0.489016	7.28152e-84	0.625676	5.68713e-130

### Sheet: Sheet1
Table EV4. Spearman’s correlations between VEP predictions and DMS results for yeast, bacterial and viral proteins. This data is plotted in Fig 2B.
