## Supplementary material for "Using deep mutational scanning to benchmark variant effect predictors and identify disease mutations": Table EV5

### Sheet: Table EV5
Human proteins
Predictor	RankScore	Cofficient of variation	Standard deviation	Number of proteins	Category
DeepSequence	0.870553	0.163866	0.142654	11	Unsupervised
SNPs&GO	0.820622	0.133735	0.109746	11	Supervised
SuSPect	0.81419	0.214504	0.174647	11	Supervised
SNAP2	0.808964	0.161176	0.130385	11	Supervised
DEOGEN2	0.800234	0.20817	0.166584	11	Supervised
REVEL	0.793854	0.220529	0.175068	11	Metapredictor
PhD_SNP	0.784729	0.093928	0.073708	11	Supervised
S3D-PROF	0.782452	0.10856	0.084943	10	Supervised
SIFT4G	0.772419	0.134687	0.104035	11	Empirical
MPC	0.762961	0.269006	0.205241	10	Supervised
VEST4	0.761489	0.170858	0.130107	11	Supervised
MutationAssessor	0.759531	0.218081	0.165639	10	Unsupervised
Eigen-pred	0.756856	0.151812	0.114899	11	Metapredictor
PANTHER	0.753365	0.157263	0.118477	11	Empirical
SIFT	0.744925	0.167565	0.124823	11	Empirical
PPH2_HumVar	0.741798	0.2181	0.161787	11	Supervised
MetaLR	0.726443	0.235492	0.171071	11	Metapredictor
PPH2_HumDiv	0.724238	0.241814	0.175131	11	Supervised
SNP&GOs3D	0.723047	0.227318	0.164362	10	Supervised
Envision	0.718346	0.301762	0.21677	11	Supervised
PROVEAN	0.717565	0.196009	0.140649	11	Unsupervised
MutPred	0.714125	0.249025	0.177835	11	Supervised
M-CAP	0.700439	0.270118	0.189201	11	Metapredictor
MetaSVM	0.688815	0.321763	0.221635	11	Metapredictor
CONDEL	0.684967	0.332742	0.227918	11	Metapredictor
CADD	0.658949	0.130874	0.086239	11	Metapredictor
PAPI	0.64623	0.379843	0.245466	11	Metapredictor
MVP	0.6298	0.192243	0.121074	11	Metapredictor
PonPS	0.582433	0.133283	0.077628	11	Supervised
NetDiseaseSNP	0.572358	0.238138	0.1363	11	Supervised
PonP2	0.524488	0.473674	0.248436	11	Supervised
BLOSUM62	0.470332	0.566322	0.266359	11	Empirical
PrimateAI	0.457811	0.420814	0.192653	11	Supervised
FathmmXF	0.439271	0.580121	0.25483	11	Supervised
LRT	0.377179	0.670522	0.252907	11	Empirical
fathmm-MKL	0.372747	0.556022	0.207256	11	Supervised
DANN	0.368817	0.419314	0.15465	11	Metapredictor
phyloP	0.341314	0.716793	0.244651	11	Empirical
FATHMM	0.331403	0.776295	0.257266	11	Supervised
Grantham	0.29059	0.744075	0.21622	11	Empirical
MutationTaster	0.287338	0.632515	0.181746	11	Supervised
GERP++	0.259854	0.655671	0.170379	11	Empirical
phastCons	0.237328	0.966008	0.229261	11	Unsupervised
SiPhy	0.233778	0.901101	0.210657	11	Empirical
GenoCanyon	0.228898	0.702476	0.160796	11	Unsupervised
fitCons	0.181849	1.06921	0.194434	11	Unsupervised
Yeast proteins
Predictor	RankScore	Cofficient of variation	Standard deviation	Number of proteins	Category
PPH2_HumDiv	0.849711	0.117755	0.100058	4	Supervised
SNPs&GO	0.842229	0.191194	0.161029	4	Supervised
SNAP2	0.830222	0.032261	0.026784	4	Supervised
SNP&GOs3D	0.785013	0.163979	0.128725	4	Supervised
PANTHER	0.773113	0.143442	0.110897	3	Empirical
PhD_SNP	0.745655	0.266975	0.199071	4	Supervised
S3D-PROF	0.68776	0.131374	0.090354	4	Supervised
DeepSequence	0.654305	0.529776	0.346635	4	Unsupervised
SIFT	0.643584	0.300632	0.193482	4	Empirical
PROVEAN	0.599396	0.119308	0.071513	4	Unsupervised
SuSPect	0.516404	0.593847	0.306665	4	Supervised
NetDiseaseSNP	0.425137	0.444472	0.188962	4	Supervised
BLOSUM62	0.234037	0.882465	0.206529	4	Empirical
Grantham	0.044574	1.73205	0.077205	4	Empirical
Bacterial protein
Predictor	RankScore	Cofficient of variation	Standard deviation	Number of proteins	Category
DeepSequence	0.954372	0.077426	0.073893	6	Unsupervised
PPH2_HumDiv	0.870104	0.094987	0.082648	6	Supervised
SIFT	0.813177	0.097395	0.079199	6	Empirical
SuSPect	0.781783	0.108281	0.084652	6	Supervised
S3D-PROF	0.764791	0.163477	0.125026	4	Supervised
PROVEAN	0.752741	0.198942	0.149752	6	Unsupervised
SNAP2	0.745104	0.452557	0.337202	6	Supervised
SNP&GOs3D	0.704084	0.202175	0.142348	4	Supervised
PhD_SNP	0.63431	0.402526	0.255326	6	Supervised
SNPs&GO	0.590103	0.3531	0.208365	6	Supervised
BLOSUM62	0.270562	0.406057	0.109864	6	Empirical
NetDiseaseSNP	0.245724	0.566811	0.139279	6	Supervised
Grantham	0.028713	2.23607	0.064205	6	Empirical
Viral proteins
Predictor	RankScore	Cofficient of variation	Standard deviation	Number of proteins	Category
PROVEAN	0.88155	0.131929	0.116302	4	Unsupervised
SuSPect	0.868453	0.027717	0.024071	4	Supervised
BLOSUM62	0.768231	0.279722	0.214891	4	Empirical
PhD_SNP	0.764955	0.301034	0.230278	4	Supervised
SNAP2	0.76224	0.506079	0.385753	4	Supervised
SIFT	0.726101	0.13268	0.096339	4	Empirical
SNPs&GO	0.599006	0.322176	0.192985	4	Supervised
NetDiseaseSNP	0.598795	0.38939	0.233165	4	Supervised
DeepSequence	0.292184	0.411793	0.12032	3	Unsupervised
Grantham	0.169155	1.73205	0.292985	4	Empirical

### Sheet: Sheet2
Table EV5. Mean normalised Kendall’s Tau correlations between DMS data and VEP predictions for human, yeast, bacterial and viral proteins.
