## Supplementary material for "Using deep mutational scanning to benchmark variant effect predictors and identify disease mutations": Table EV6

### Sheet: Table EV6
Human proteins
Predictor	RankScore	Cofficient of variation	Standard deviation	Number of proteins	Category
DeepSequence	0.900309	0.168724	0.151903	11	Unsupervised
SNPs&GO	0.858596	0.139295	0.119598	11	Supervised
PhD_SNP	0.845514	0.081879	0.06923	11	Supervised
S3D-PROF	0.844515	0.063347	0.053498	10	Supervised
DEOGEN2	0.83504	0.160863	0.134327	11	Supervised
PANTHER	0.819371	0.149981	0.122891	11	Metapredictor
VEST4	0.81901	0.135132	0.110674	11	Supervised
REVEL	0.815322	0.202554	0.165147	11	Supervised
SNAP2	0.797031	0.18559	0.147921	11	Supervised
SuSPect	0.792855	0.225288	0.178621	11	Empirical
SIFT4G	0.792019	0.131153	0.103876	11	Empirical
Eigen-pred	0.78513	0.135987	0.106767	11	Metapredictor
MPC	0.780614	0.271788	0.212161	10	Supervised
MutationAssessor	0.772676	0.208135	0.160821	10	Unsupervised
SNP&GOs3D	0.771592	0.241817	0.186584	10	Supervised
PPH2_HumVar	0.769914	0.212083	0.163286	11	Metapredictor
MetaLR	0.74663	0.206012	0.153815	11	Supervised
PPH2_HumDiv	0.742269	0.235069	0.174484	11	Unsupervised
MutPred	0.740895	0.227074	0.168238	11	Supervised
Envision	0.740469	0.276525	0.204759	11	Supervised
PROVEAN	0.736844	0.201594	0.148543	11	Supervised
M-CAP	0.721761	0.251549	0.181558	11	Metapredictor
SIFT	0.711621	0.152396	0.108448	11	Metapredictor
MetaSVM	0.706341	0.308569	0.217955	11	Metapredictor
CONDEL	0.7013	0.31672	0.222116	11	Unsupervised
CADD	0.684706	0.132868	0.090976	11	Metapredictor
MVP	0.656259	0.179488	0.117791	11	Metapredictor
PAPI	0.629735	0.376893	0.237343	11	Metapredictor
PonP2	0.593033	0.414287	0.245686	11	Supervised
PonPS	0.580708	0.150795	0.087568	11	Supervised
NetDiseaseSNP	0.566537	0.188728	0.106921	11	Supervised
PrimateAI	0.480138	0.407985	0.195889	11	Supervised
BLOSUM62	0.466448	0.420524	0.196153	11	Supervised
FathmmXF	0.460976	0.561475	0.258826	11	Empirical
fathmm-MKL	0.389279	0.544562	0.211987	11	Sueprvised
DANN	0.387064	0.407482	0.157722	11	Metapredictor
LRT	0.368738	0.69763	0.257243	11	Empirical
FATHMM	0.360663	0.719008	0.25932	11	Empirical
phyloP	0.354469	0.708928	0.251293	11	Supervised
Grantham	0.349229	0.524571	0.183195	11	Empirical
GERP++	0.264928	0.673395	0.178401	11	Empirical
MutationTaster	0.262293	0.64984	0.170448	11	Supervised
SiPhy	0.242186	0.893081	0.216292	11	Empirical
GenoCanyon	0.228841	0.681481	0.155951	11	Unsupervised
phastCons	0.220807	0.982997	0.217052	11	Unsupervised
fitCons	0.1666	1.07119	0.178461	11	Unsupervised
Yeast proteins
Predictor	RankScore	Cofficient of variation	Standard deviation	Number of proteins	Category
SNPs&GO	0.822533	0.213651	0.175734	4	Supervised
SNAP2	0.800523	0.086516	0.069258	4	Supervised
PPH2_HumDiv	0.78342	0.178027	0.13947	4	Supervised
PANTHER	0.777792	0.075298	0.058566	3	Supervised
PhD_SNP	0.768186	0.263864	0.202697	4	Empirical
SNP&GOs3D	0.749583	0.174267	0.130627	4	Supervised
DeepSequence	0.719406	0.485783	0.349475	4	Supervised
S3D-PROF	0.672913	0.225534	0.151765	4	Unsupervised
PROVEAN	0.638805	0.128178	0.081881	4	Unsupervised
SIFT	0.605696	0.249305	0.151003	4	Empirical
SuSPect	0.454454	0.585412	0.266043	4	Supervised
NetDiseaseSNP	0.393685	0.577296	0.227273	4	Supervised
BLOSUM62	0.225096	0.910624	0.204978	4	Empirical
Grantham	0.078321	1.73205	0.135656	4	Empirical
Bacterial protein
Predictor	RankScore	Cofficient of variation	Standard deviation	Number of proteins	Category
DeepSequence	0.962879	0.074835	0.072057	6	Unsupervised
PPH2_HumDiv	0.866252	0.086792	0.075184	6	Supervised
SuSPect	0.788434	0.119744	0.09441	6	Supervised
S3D-PROF	0.763505	0.167609	0.12797	4	Supervised
SIFT	0.759293	0.109502	0.083144	6	Unsupervised
PROVEAN	0.756171	0.174071	0.131627	6	Supervised
SNAP2	0.73703	0.44845	0.330521	6	Empirical
SNP&GOs3D	0.707829	0.198715	0.140656	4	Supervised
PhD_SNP	0.683752	0.29427	0.201208	6	Supervised
SNPs&GO	0.627529	0.272134	0.170772	6	Supervised
NetDiseaseSNP	0.25618	0.609594	0.156166	6	Supervised
BLOSUM62	0.243672	0.395761	0.096436	6	Empirical
Grantham	0.031082	1.98961	0.061841	6	Empirical
Viral proteins
Predictor	RankScore	Cofficient of variation	Standard deviation	Number of proteins	Category
PROVEAN	0.864855	0.142846	0.123541	4	Unsupervised
PhD_SNP	0.79767	0.256666	0.204735	4	Supervised
BLOSUM62	0.767685	0.337641	0.259202	4	Sueprvised
SuSPect	0.728634	0.105951	0.077199	4	Supervised
SNAP2	0.68075	0.578615	0.393892	4	Empirical
SNPs&GO	0.589845	0.329017	0.194069	4	Supervised
NetDiseaseSNP	0.562443	0.403043	0.226689	4	Supervised
SIFT	0.480811	0.364387	0.175201	4	Empirical
Grantham	0.284031	1.04696	0.297368	4	Unsupervised
DeepSequence	0.257681	1.27778	0.329261	3	Empirical

### Sheet: Sheet2
Table EV6. Mean normalised Spearman’s correlation between DMS data and VEP predictions, restricted to mutations possible by a single nucleotide change for human, yeast, bacterial and viral proteins.
