## Supplementary material for "Using deep mutational scanning to benchmark variant effect predictors and identify disease mutations": Table EV7

### Sheet: Table EV7
Protein	DMS Dataset	Description	Used for correlation analysis?	Reference
P53	DMS_null_etoposide	Growth assay results for P53 expressed in P53 null cells when exposed to a double-strand break inducing agent.	FALSE	Giacomelli et al, 2018
P53	DMS_WT_Nutlin	Growth assay results for P53 expressed in wild type cells when exposed to nutlin-3, a negative regulator of P53 stability	TRUE	Giacomelli et al, 2018
P53	DMS_null_Nutlin	Growth assay results for P53 expressed in P53 null cells when exposed to nutlin-3, a negative stability regulator of P53.	FALSE	Giacomelli et al, 2018
TPK1	DMS	Competitive growth assay in yeast following quality-filtering of results.	FALSE	Weile et al, 2017
TPK1	DMS_flipped	As above but with the reciprocal of results showing a fitness over 1.0	TRUE	Weile et al, 2017
CALM1	DMS	Competitive growth assay in yeast following quality-filtering of results.	FALSE	Weile et al, 2017
CALM1	DMS_flipped	As above but with the reciprocal of results showing a fitness over 1.0	TRUE	Weile et al, 2017
HRAS	DMS_attenuated	Two hybrid assay with a GAP but without a GEF.	FALSE	Bandaru et al, 2017
HRAS	DMS_regulated	Two hybrid assay results in the presence of a GAP and GEF.	FALSE	Bandaru et al, 2017
HRAS	DMS_unregulated	Two hybrid assay in the absence of a GAP and a GEF.	FALSE	Bandaru et al, 2017
HRAS	DMS_g12v	Two hybrid assay with a background oncogenic G12V mutations.	TRUE	Bandaru et al, 2017
BRCA1(a)	DMS_Y2H_all	Unfiltered results from a yeast two hybrid assay for BARD1 binding activity.	FALSE	Starita et al, 2015
BRCA1(a)	DMS_E3_all	Unfiltered results from an E3 ligase activity assay.	FALSE	Starita et al, 2015
BRCA1(a)	DMS_Y2H_high	Results from the yeast-two hybrid assay fitered so that only variants with 800 reads or more are present.	FALSE	Starita et al, 2015
BRCA1(a)	DMS_E3_high	Results from the E3 ligase assay filtered so that only variants with 800 reads or more are present.	TRUE	Starita et al, 2015
BRCA1(b)	DMS	Mean function score of homology-directed DNA repair rescue assay.	TRUE	Findlay et al, 2018
PTEN(a)	DMS	Variant abundance, quatified by fluorescence of a GFP fusion protein.	TRUE	Matreyek et al, 2018
PTEN(b)	DMS	Growthe rate of yeast, following rescue of a growth-rate perturbing artificial gene circuit.	FALSE	Mighell et al, 2018
PTEN(b)	DMS_highqual	As above, but only including high confidence results.	TRUE	Mighell et al, 2018

### Sheet: Sheet2
Table EV7. Description of each DMS assay from each study used in Fig 3.
