## Supplementary material for "Using deep mutational scanning to benchmark variant effect predictors and identify disease mutations": Table EV8

### Sheet: Table EV8
	ADRB2_DMS_0	ADRB2_DMS_0.15	ADRB2_DMS_0.625	ADRB2_DMS_5	BRCA1(a)_DMS_Y2H_all	BRCA1(a)_DMS_E3_all	BRCA1(a)_DMS_Y2H_high	BRCA1(a)_DMS_E3_high	BRCA1(b)_DMS	CALM1_DMS	CALM1_DMS_flipped	HRAS_DMS_regulated	HRAS_DMS_attenuated	HRAS_DMS_unregulated	HRAS_DMS_g12v	MAPK1_DMS_DOX	MAPK1_DMS_SCH	MAPK1_DMS_VRT	P53_DMS_WT_Nutlin	P53_DMS_null_Nutlin	P53_DMS_null_etoposide	PTEN(a)_DMS	PTEN(b)_DMS	PTEN(b)_DMS_highqual	SUMO1_DMS	SUMO1_DMS_flipped	TPK1_DMS	TPK1_DMS_flipped	TPMT_DMS	UBE2I_DMS	UBE2I_DMS_flipped
PROVEAN	0.374202	0.433397	0.493499	0.413048	0.20573	0.15089	0.26707	0.196529	0.32799	0.132587	0.174939	0.281	0.091468	0.26987	0.278784	-0.399983	0.085461	0.173182	-0.502026	-0.413232	0.444846	0.4476	0.443385	0.484756	0.423235	0.423964	0.236306	0.243597	0.462673	0.409877	0.421997
PPH2_HumVar	-0.34904	-0.413719	-0.46906	-0.388776	0.00210844	-0.105114	-0.0223928	-0.128237	-0.299416	-0.19225	-0.250555	-0.38855	-0.117349	-0.405266	-0.389383	0.47245	-0.0746412	-0.169837	0.454131	0.381241	-0.412563	-0.37968	-0.310211	-0.341261	-0.359372	-0.362618	-0.23631	-0.247141	-0.48855	-0.441802	-0.457566
PPH2_HumDiv	-0.331425	-0.392804	-0.445623	-0.362053	0.000606642	-0.0977022	-0.0193375	-0.115855	-0.30862	-0.207852	-0.271743	-0.363511	-0.107147	-0.38925	-0.368161	0.424052	-0.0844049	-0.17362	0.361145	0.313505	-0.347255	-0.374099	-0.291032	-0.32006	-0.359845	-0.36303	-0.232044	-0.244142	-0.456214	-0.425085	-0.439111
Grantham	-0.0675113	-0.0962068	-0.115799	-0.13641	-0.182308	-0.121899	-0.206375	-0.176322	-0.218229	-0.157497	-0.225891	-0.159633	-0.0688128	-0.206038	-0.197279	0.0270455	-0.0758265	-0.069731	0.0104162	0.0339739	-0.0322921	-0.159634	-0.108072	-0.114549	-0.150509	-0.150342	-0.167854	-0.174911	-0.14669	-0.167266	-0.180028
BLOSUM62	0.137051	0.161509	0.190761	0.195243	0.101328	0.130844	0.103463	0.170575	0.270643	0.201238	0.259389	0.23126	0.0739268	0.267828	0.258677	-0.103287	0.130032	0.132557	-0.0348439	-0.0865998	0.0771896	0.237003	0.182403	0.195817	0.250452	0.250686	0.24115	0.248365	0.239861	0.256882	0.260705
PhD_SNP	-0.334325	-0.400019	-0.458448	-0.420734	-0.296745	-0.181607	-0.358797	-0.298828	-0.518359	-0.173023	-0.20979	-0.382512	-0.00812316	-0.352197	-0.426777	0.462334	-0.0685608	-0.14776	0.515164	0.44586	-0.466105	-0.379692	-0.442837	-0.48413	-0.473932	-0.478472	-0.184233	-0.195616	-0.472567	-0.437792	-0.440195
PANTHER	-0.335802	-0.395441	-0.449718	-0.39502	-0.123126	-0.209794	-0.153999	-0.300493	-0.452872	-0.18867	-0.252749	-0.36712	-0.0427917	-0.469576	-0.345447	0.506041	-0.100872	-0.211124	0.573313	0.484868	-0.510546	-0.308633	-0.353799	-0.385567	-0.481325	-0.484793	-0.206273	-0.210336	-0.293749	-0.481325	-0.499651
SNPs&GO	-0.359369	-0.419622	-0.48449	-0.42267	-0.28298	-0.17819	-0.340924	-0.322224	-0.515325	-0.171567	-0.224077	-0.402342	-0.0721057	-0.397935	-0.395488	0.48546	-0.0590999	-0.150626	0.42823	0.393859	-0.421454	-0.463667	-0.468844	-0.50543	-0.49558	-0.500999	-0.200086	-0.205568	-0.470089	-0.530487	-0.545807
FATHMM	0.0362158	0.0416013	0.0323757	0.0346004	0.151991	0.110114	0.207982	0.191677	0.216381	0.050881	0.0523732	0.171483	0.00543351	0.18848	0.223959	-0.0271931	0.0263941	-0.00684299	-0.731518	-0.460924	0.481287	0.0463563	0.219838	0.242909	0.213285	0.209449	0.0868033	0.0935197	0.251029	0.235073	0.238157
PonP2	-0.230372	-0.269917	-0.300405	-0.255619	-0.149949	-0.153127	-0.208233	-0.314412	-0.409706	-0.121187	-0.145364	-0.109325	-0.114669	-0.105742	-0.137686	0.195969	-0.0400022	-0.124786	0.455807	0.3445	-0.379105	-0.313076	-0.281038	-0.307007	-0.0277407	-0.029084	-0.252647	-0.26538	-0.430461	-0.324416	-0.347302
SNAP2	-0.371997	-0.434874	-0.494522	-0.42685	-0.150045	-0.154388	-0.209927	-0.305475	-0.393742	-0.14522	-0.177765	-0.378648	-0.0677154	-0.348058	-0.404857	0.519555	-0.0897323	-0.179569	0.439884	0.412411	-0.447498	-0.43267	-0.492561	-0.532476	-0.512875	-0.516837	-0.213206	-0.222689	-0.507318	-0.45405	-0.477334
VEST4	-0.368801	-0.43821	-0.498134	-0.42266	-0.257511	-0.17533	-0.322439	-0.390896	-0.259373	-0.172538	-0.192842	-0.280434	-0.0781677	-0.241863	-0.299648	0.50427	-0.0342628	-0.145688	0.529517	0.453667	-0.495038	-0.456959	-0.426521	-0.468634	-0.458971	-0.46044	-0.213462	-0.222919	-0.508595	-0.320748	-0.335559
FathmmXF	-0.300867	-0.335179	-0.397929	-0.312791	-0.267265	-0.18291	-0.317787	-0.332828	-0.483867	-0.0459504	-0.0522151	-0.111982	-0.151468	-0.0880242	-0.076128	0.194619	0.00612991	-0.063119	0.54151	0.404218	-0.417912	-0.193442	-0.137164	-0.164815	-0.19832	-0.198624	-0.111988	-0.118072	-0.441909	-0.0986321	-0.108156
SuSPect	-0.371709	-0.446658	-0.503669	-0.454494	-0.214503	-0.198292	-0.27309	-0.335847	-0.479079	-0.0727893	-0.103277	-0.407344	-0.0470581	-0.411721	-0.438219	0.542114	-0.0891142	-0.186042	0.436568	0.413759	-0.447305	-0.440237	-0.490457	-0.532862	-0.490593	-0.491751	-0.18945	-0.203529	-0.507029	-0.436497	-0.442481
PonPS	-0.22758	-0.280199	-0.328958	-0.306015	-0.215717	-0.0984191	-0.253562	-0.160398	-0.279024	-0.18662	-0.208677	-0.311066	-0.0815795	-0.316475	-0.325368	0.363537	-0.069268	-0.140896	0.424837	0.388399	-0.394824	-0.322822	-0.321252	-0.350549	-0.34243	-0.345642	-0.155297	-0.149709	-0.358308	-0.321523	-0.331591
NetDiseaseSNP	-0.242052	-0.284875	-0.330284	-0.316643	-0.153115	-0.17093	-0.169752	-0.3005	-0.294527	-0.201869	-0.248185	-0.288146	-0.129549	-0.315651	-0.289401	0.258601	-0.0830987	-0.130699	0.28295	0.283147	-0.294141	-0.405747	-0.271232	-0.291972	-0.304883	-0.305787	-0.208092	-0.215245	-0.322009	-0.243715	-0.251323
M-CAP	-0.292073	-0.340182	-0.395092	-0.312383	-0.237114	-0.130133	-0.280105	-0.291766	-0.515142	-0.0862675	-0.0886491	-0.337615	0.0483599	-0.316265	-0.395395	0.22676	-0.00448411	0.0123243	0.565362	0.407186	-0.444297	-0.3013	-0.342984	-0.39561	-0.485614	-0.48871	-0.18556	-0.217641	-0.459961	-0.498101	-0.51575
DEOGEN2	-0.395263	-0.460275	-0.52031	-0.45891	-0.100221	-0.180716	-0.168534	-0.307683	-0.43913	-0.18078	-0.208746	-0.407604	-0.0474949	-0.428324	-0.481113	0.233137	-0.131546	-0.175158	0.598035	0.466292	-0.484938	-0.484233	-0.508192	-0.554625	-0.428724	-0.42905	-0.216693	-0.219428	-0.504178	-0.443461	-0.454726
CONDEL	-0.275118	-0.325863	-0.373464	-0.304304	-0.258956	-0.0952026	-0.295354	-0.0904405	-0.425919	-0.0236341	-0.0416901	-0.360963	0.0123137	-0.368525	-0.435755	0.31668	-0.0711497	-0.115516	0.571479	0.398627	-0.437734	-0.376698	-0.400484	-0.454305	-0.539372	-0.540542	-0.168678	-0.208677	-0.460763	-0.45948	-0.47198
PAPI	-0.322187	-0.366694	-0.430232	-0.315708	-0.072551	-0.1129	-0.0801861	-0.242485	-0.327496	-0.00057811	0.00553724	-0.304785	-0.0866346	-0.288021	-0.300242	0.373302	-0.0226291	-0.110598	0.333169	0.240659	-0.29437	-0.305263	-0.21958	-0.257367	-0.466629	-0.470424	-0.176454	-0.196568	-0.486718	-0.449095	-0.47259
GERP++	-0.180695	-0.203074	-0.222748	-0.163161	-0.13855	-0.0968784	-0.155935	-0.214729	-0.356704	0.0141001	-0.0107315	0.0428157	0.0458637	0.0767047	0.0121858	0.143915	-0.126887	-0.171513	0.182224	0.0837051	-0.154151	-0.111866	-0.0430188	-0.0498457	0.144597	0.142289	-0.124485	-0.128415	-0.306316	-0.101482	-0.10355
SiPhy	-0.210184	-0.232753	-0.268936	-0.22046	-0.178209	-0.120323	-0.197316	-0.254877	-0.374242	-0.0392677	-0.0276825	0.0311238	0.0226757	0.0575096	0.00945628	0.118446	-0.0723485	-0.113265	0.235616	0.118692	-0.192801	-0.0139498	-0.00406618	-0.00534835	0.0574582	0.0550825	-0.0895242	-0.0960015	-0.320807	-0.0497605	-0.0402273
DeepSequence	0.391598	0.462716	0.52193	0.44673	0.145885	0.191999	0.197088	0.28673	0.404787	0.233003	0.306277	0.446176	0.0948069	0.448516	0.44387	-0.524515	0.0873947	0.192267	-0.396489	-0.321845	0.39916	0.413891	0.510471	0.555913	0.533781	0.536204	0.242801	0.256458	0.483484	0.503201	0.523487
REVEL	-0.346685	-0.390298	-0.459375	-0.350353	-0.242237	-0.217636	-0.294891	-0.351317	-0.511799	-0.0888338	-0.102362	-0.335077	-0.0533262	-0.319734	-0.3648	0.4586	-0.0572149	-0.147907	0.540275	0.405703	-0.471878	-0.44239	-0.405949	-0.461522	-0.559419	-0.562695	-0.156289	-0.193373	-0.51813	-0.503367	-0.523211
S3D-PROF	-0.313954	-0.389287	-0.438496	-0.413668					-0.545193	-0.151211	-0.201881	-0.385364	-0.0331696	-0.375733	-0.429433	0.440589	-0.0760703	-0.134168	0.560125	0.417121	-0.495878	-0.401739	-0.512443	-0.551636	-0.393014	-0.39693	-0.218563	-0.227249	-0.489755	-0.412301	-0.421785
SNP&GOs3D	-0.272362	-0.340633	-0.391483	-0.371745					-0.500288	-0.166521	-0.221314	-0.387353	-0.213473	-0.411905	-0.376244	0.432212	-0.033423	-0.0884825	0.183752	0.127087	-0.157381	-0.338981	-0.441528	-0.478301	-0.397132	-0.402959	-0.221747	-0.226799	-0.497464	-0.476023	-0.494191
SIFT	0.312783	0.37432	0.425258	0.352684	0.0901212	0.162006	0.0854802	0.276601	0.401325	0.165773	0.226361	0.264705	0.116045	0.273965	0.275432	-0.338044	0.0840388	0.14831	-0.355549	-0.284901	0.331005	0.372528	0.414863	0.442657	0.350705	0.352373	0.22496	0.233837	0.413605	0.394775	0.42002
Envision	0.351444	0.418062	0.479249	0.43321	0.0854233	0.166431	0.0948615	0.232762	0.4144	0.187954	0.259296	0.37033	0.140668	0.375501	0.369787	-0.405068	0.116246	0.204516	-0.543546	-0.368859	0.388561	0.272609	0.344001	0.357957	0.43392	0.435569	0.268687	0.27408	0.505997	0.089287	0.0954615
SIFT4G	0.327176	0.377377	0.439577	0.337728	0.21262	0.202276	0.242072	0.366888	0.465231	0.237101	0.233314	0.388606	0.0411186	0.362183	0.409792	-0.419423	0.0363036	0.126701	-0.428089	-0.329764	0.372638	0.31906	0.406689	0.454567	0.477492	0.47937	0.146457	0.174351	0.448911	0.489626	0.510036
LRT	0.270908	0.292386	0.349169	0.247404	0.230895	0.137952	0.260205	0.265637	0.384982	0.00573815	-0.0038324	0.0410037	0.227714	0.0165649	0.0270406	-0.194715	-0.0102692	0.0397262	-0.494565	-0.367837	0.365426	0.140747	0.0897586	0.0917568	0.112662	0.11554	0.100335	0.113195	0.418164	0.0705924	0.0998377
MutationTaster	-0.234199	-0.247889	-0.317014	-0.233742	-0.000578382	0.0857291	-0.00638798	0.204817	0.0333222	-0.0479269	-0.0169897	-0.122445	-0.158103	-0.0530145	-0.0823179	0.250911	-0.0228526	-0.10216	-0.106305	-0.0915061	0.16255	-0.233797	-0.174808	-0.204634	-0.260877	-0.265574	-0.0699238	-0.0537677	-0.147038	-0.0746806	-0.0775955
MetaSVM	-0.306595	-0.350482	-0.410264	-0.314227	-0.20966	-0.0788075	-0.267626	-0.201181	-0.47326	-0.124096	-0.149888	-0.334571	-0.0132734	-0.351762	-0.400528	0.372005	-0.0659149	-0.128088	0.163728	0.0688567	-0.0750876	-0.268989	-0.248614	-0.287699	-0.559842	-0.560013	-0.173752	-0.215874	-0.489304	-0.504741	-0.521539
MetaLR	-0.288588	-0.33331	-0.381721	-0.286364	-0.207438	-0.0485423	-0.267291	-0.139644	-0.442561	-0.105453	-0.133552	-0.33772	-0.0145473	-0.353431	-0.409149	0.348902	-0.0681536	-0.119702	0.652212	0.432451	-0.473449	-0.259583	-0.289691	-0.331522	-0.539289	-0.539261	-0.170046	-0.214459	-0.487713	-0.50777	-0.518864
MutPred	-0.354821	-0.40554	-0.470504	-0.356394	-0.174485	-0.199998	-0.242813	-0.357428	-0.416376	-0.118997	-0.103743	-0.29912	0.0248368	-0.262156	-0.344163	0.444749	-0.0447247	-0.140175	0.592922	0.444544	-0.491747	-0.392129	-0.394888	-0.436668	-0.529896	-0.533954	-0.0979903	-0.131373	-0.440362	-0.387742	-0.389532
MVP	-0.288007	-0.33627	-0.39404	-0.323775	-0.279028	-0.0977766	-0.344561	-0.241464	-0.480564	-0.137572	-0.145906	-0.333632	-0.0124921	-0.348291	-0.39249	0.384418	-0.0631798	-0.129035	0.496216	0.432413	-0.48603	-0.287596	-0.337614	-0.376029	-0.371418	-0.374607	-0.180231	-0.20689	-0.344009	-0.199969	-0.21803
MPC	-0.353226	-0.392334	-0.470935	-0.349135						-0.21063	-0.231319	-0.372268	-0.121168	-0.357757	-0.328741	0.40879	-0.0401794	-0.119113	0.221645	0.0815811	-0.0825461	-0.337249	-0.35749	-0.410344	-0.544811	-0.548168	-0.161265	-0.186813	-0.544197	-0.558342	-0.5742
PrimateAI	-0.272936	-0.293418	-0.360033	-0.273727	-0.172745	-0.1765	-0.20735	-0.334223	-0.375869	-0.0479581	-0.0532646	-0.144427	-0.172841	-0.123491	-0.110852	0.243733	-0.0624707	-0.0714412	0.469649	0.37767	-0.421527	-0.286438	-0.259872	-0.277998	-0.190533	-0.195673	-0.119849	-0.145557	-0.402059	-0.139746	-0.16031
MutationAssessor	-0.322331	-0.377793	-0.440702	-0.372792	-0.28391	-0.127259	-0.313166	-0.131023	-0.418476			-0.377057	0.0187071	-0.381583	-0.452279	0.356902	-0.086328	-0.135598	0.387368	0.369794	-0.386585	-0.405915	-0.419602	-0.477855	-0.529566	-0.531155	-0.159095	-0.198131	-0.465794	-0.523115	-0.534917
CADD	-0.309156	-0.348009	-0.410216	-0.29618	-0.161896	-0.148119	-0.19243	-0.293652	-0.408733	-0.217519	-0.206787	-0.252502	-0.0164917	-0.242996	-0.246084	0.361088	-0.0664214	-0.131126	0.429194	0.305244	-0.34697	-0.352652	-0.278406	-0.309743	-0.376408	-0.37793	-0.149164	-0.174944	-0.445181	-0.437195	-0.450353
DANN	-0.254947	-0.293895	-0.341533	-0.245134	0.0420724	-0.042697	0.0413006	-0.165086	-0.269488	-0.0933509	-0.043136	-0.237001	-0.0102772	-0.198001	-0.236256	0.268299	-0.165297	-0.194958	0.262143	0.173172	-0.232117	-0.215326	-0.175287	-0.202114	-0.1805	-0.180391	-0.0398735	-0.0597423	-0.368698	-0.137966	-0.166042
fathmm-MKL	-0.257595	-0.285533	-0.334769	-0.273862	-0.196812	-0.15217	-0.195678	-0.259428	-0.409563	-0.0890169	-0.0579021	-0.0510754	0.0120369	-0.0670786	-0.0721275	0.203785	-0.116638	-0.200935	0.434441	0.328019	-0.349065	-0.144301	-0.0321368	-0.0374694	-0.313514	-0.315791	-0.0887357	-0.0923149	-0.361624	-0.0713534	-0.0512915
Eigen-pred	-0.339862	-0.387735	-0.455688	-0.355222	-0.24034	-0.16298	-0.284229	-0.322023	-0.509233	-0.210654	-0.190345	-0.380702	-0.0468848	-0.378746	-0.398085	0.422813	-0.085042	-0.17382	0.399339	0.2906	-0.350984	-0.391974	-0.338972	-0.391938	-0.497108	-0.50007	-0.158772	-0.190249	-0.467733	-0.484217	-0.498054
GenoCanyon	-0.191592	-0.210864	-0.253745	-0.197077	-0.0497097	-0.098025	-0.0675276	-0.0894835	-0.324228	-0.0197894	0.00898183	-0.0216452	-0.166725	-0.0477825	0.0121894	0.0788936	-0.00637951	0.02323	0.330643	0.30896	-0.353576	-0.150536	-0.123287	-0.165541	0.0357264	0.0332193	-0.0802005	-0.0751381	-0.250694	-0.136475	-0.128648
fitCons	-0.116324	-0.122186	-0.124862	-0.0225452	-0.0618415	-0.0382096	-0.0913729	-0.0484804	0.041271	-0.0875935	-0.052495	-0.086524	-0.205621	-0.251758	-0.0119813	0.26849	-0.00909501	-0.0455449	0.367733	0.336225	-0.387695	0.267839	0.109413	0.10117	0.0327211	0.0347816	-0.0230068	-0.0186174	0.0510576	-0.0871869	-0.0642865
phyloP	-0.250819	-0.279601	-0.333108	-0.259376	-0.224803	-0.128571	-0.243887	-0.268417	-0.427654	-0.0489501	0.0127925	-0.03718	-0.0555393	-0.00257941	-0.0450506	0.16813	-0.0620855	-0.112993	0.4311	0.288145	-0.335219	-0.0721303	-0.0944006	-0.110586	-0.246565	-0.248663	-0.105564	-0.105356	-0.386624	-0.00700182	-0.0036222
phastCons	-0.204933	-0.225383	-0.253086	-0.199737	-0.106666	-0.100214	-0.126468	-0.241239	-0.318079	-0.0737003	-0.023021	-0.0200367	-0.0778199	-0.00202357	-0.00343399	0.0604776	-0.0256683	-0.0621678	0.341037	0.195636	-0.238769	-0.0276263	-0.0114276	-0.00344798	-0.0200516	-0.0200516	-0.0681981	-0.0823188	-0.310558	-0.0184943	-0.0334392

### Sheet: Sheet1
Table EV8. Full set of Spearman correlations between all human protein DMS datasets and VEPs.
