## Supplementary material for "Using deep mutational scanning to benchmark variant effect predictors and identify disease mutations": Table EV9

### Sheet: Table EV9
	bla(a)_DMS	bla(b)_DMS_amp_0	bla(b)_DMS_amp_10	bla(b)_DMS_amp_39	bla(b)_DMS_amp_156	bla(b)_DMS_amp_625	bla(b)_DMS_amp_2500	bla(b)_DMS_cefo_0.2	bla(c)_DMS_M182T	bla(c)_DMS_WT	bla(d)_DMS	Cas9_DMS_positive	Cas9_DMS_negative	ccdB_DMS	env_DMS	GAL4_DMS_nonsel_24	GAL4_DMS_selA_24	GAL4_DMS_selA_40	GAL4_DMS_selB_40	GAL4_DMS_selC_40	GAL4_DMS_selC_64	GmR_DMS_37C	GmR_DMS_30C	GmR_DMS_42C	GmR_DMS_37C_TMAO	GmR_DMS_37C_glycerol	GmR_DMS_42C_TMAO	GmR_DMS_42C_glycerol	GmR_DMS_37C_Gm_25mug/mL	GmR_DMS_37C_TMAO_Gm_25mug/mL	GmR_DMS_37C_glycerol_Gm_25mug/mL	HA-H1N1_DMS	HA-H3N2_DMS	haeIIIM_DMS_G3	haeIIIM_DMS_G7	haeIIIM_DMS_G17	infA_DMS_min	infA_DMS_rich	PA_DMS	PAB1_DMS	UBI4(a)_DMS	UBI4(b)_DMS_excess	UBI4(b)_DMS_limiting
PROVEAN	0.537765	0.149297	0.0893157	0.177197	0.325077	0.440796	0.566178	-0.148271	0.297026	0.575502	-0.701834	0.234899	0.00411929	-0.34963	0.214029	-0.47541	0.557573	0.550949	0.566687	0.551468	0.523397	0.49216	0.446108	0.452401	0.48007	0.388753	0.465667	0.496693	0.510655	0.478849	0.444961	0.358097	0.35133	0.594726	0.525529	0.602343	0.306228	0.306228	0.398918	0.473149	0.266259	0.204001	0.306441
PPH2_HumDiv	-0.696234	-0.187464	-0.096543	-0.228935	-0.412232	-0.574089	-0.722875	0.0751334	-0.385591	-0.69564	0.782577	-0.230067	-0.0159897	0.321765	-0.202217	0.4578	-0.659304	-0.658811	-0.651406	-0.64556	-0.630246	-0.450816	-0.414781	-0.336823	-0.437378	-0.389995	-0.34967	-0.432981	-0.412393	-0.381154	-0.420758	-0.302613		-0.564806	-0.525085	-0.591563	-0.51952	-0.51952		-0.576533	-0.306344	0.00385712	-0.447439
Grantham	-0.227061	-0.0481912	-0.0063518	-0.126765	-0.156008	-0.206166	-0.247003	0.074856	-0.219974	-0.351418	0.273677	-0.140689	-0.00290177	0.0929605	-0.199508	0.154673	-0.19693	-0.191209	-0.176538	-0.167156	-0.145715	-0.0287455	-0.00279936	0.0163661	-0.0181479	-0.00502841	-0.00687736	-0.0284331	-0.065636	-0.0107026	-0.0262847	-0.25505	-0.20702	-0.244104	-0.228139	-0.261774	-0.103899	-0.103899	-0.217222	-0.190248	-0.14056	-0.180315	-0.145488
BLOSUM62	0.332983	0.0838808	0.0357205	0.151309	0.22522	0.292316	0.345879	-0.0692696	0.215996	0.415542	-0.314692	0.149465	0.00314643	-0.225888	0.245623	-0.162272	0.184263	0.176237	0.167582	0.166286	0.145099	0.118816	0.082977	0.0438344	0.108054	0.0812265	0.0763782	0.115921	0.152351	0.0737921	0.105205	0.344484	0.274349	0.304506	0.306284	0.33319	0.181749	0.181749	0.285739	0.295842	0.286806	0.217413	0.282536
PhD_SNP	-0.625725	-0.172986	-0.0962417	-0.223159	-0.401946	-0.536847	-0.655942	0.111826	-0.357863	-0.637095	0.719822	-0.255761	0.019778	0.154695	-0.166654	0.427461	-0.548749	-0.548546	-0.542243	-0.536146	-0.516427	-0.455717	-0.418097	-0.333047	-0.448552	-0.364977	-0.350642	-0.416689	-0.426507	-0.400455	-0.408543	-0.326688	-0.351611	-0.436677	-0.382278	-0.464945	-0.35275	-0.35275	-0.401015	-0.408673	-0.421596	-0.260541	-0.432363
SNPs&GO	-0.557269	-0.152317	-0.100291	-0.204564	-0.374522	-0.490047	-0.58221	0.099543	-0.347079	-0.589239	0.626044	-0.2427	0.020099	0.177764	-0.164952	0.373283	-0.490917	-0.492191	-0.484062	-0.478166	-0.462606	-0.403707	-0.363627	-0.288422	-0.39789	-0.315112	-0.303531	-0.367051	-0.372238	-0.347824	-0.360692	-0.296892	-0.322286	-0.418924	-0.365262	-0.428477	-0.395065	-0.395065	-0.362432	-0.574312	-0.494077	-0.327304	-0.49987
DeepSequence	0.71758	0.149588	0.0999181	0.27085	0.438396	0.616495	0.753288	-0.06479	0.412295	0.73263	-0.716261	0.228515	0.00484879	-0.399352	0.136498	-0.397946	0.507784	0.498977	0.522793	0.524439	0.494099	0.55184	0.502111	0.488492	0.53546	0.441955	0.492256	0.545562	0.552886	0.524475	0.500029	0.271538	0.261743	0.641499	0.568385	0.653558	0.530781	0.530781		0.646483	0.072703	0.0103655	0.152768
SNAP2	-0.68873	-0.13277	-0.112218	-0.28468	-0.444844	-0.590187	-0.701771	0.0299146	-0.363832	-0.659588	0.734883	-0.117355	0.033013	0.358869	-0.265002	0.473949	-0.59908	-0.592677	-0.585558	-0.576128	-0.544617	-0.509216	-0.47429	-0.404174	-0.493919	-0.429466	-0.40749	-0.493643	-0.48612	-0.461657	-0.468368	-0.380907	-0.219505	-0.564467	-0.514919	-0.596131	-0.526432	-0.526432	-0.391851	-0.557423	-0.426803	0.0707652	-0.447686
NetDiseaseSNP	-0.366388	-0.0720501	-0.0247606	-0.202549	-0.261419	-0.352325	-0.402726	-0.0132681	-0.194153	-0.417265	0.328424	-0.174684	0.000373959	0.10292	-0.235251	0.231293	-0.273374	-0.262185	-0.230093	-0.231124	-0.210332	-0.260512	-0.230307	-0.19835	-0.252784	-0.214265	-0.230214	-0.279067	-0.297479	-0.224794	-0.248961	-0.30511	-0.250679	-0.298623	-0.277951	-0.35049	-0.185358	-0.185358	-0.362704	-0.406343	-0.395737	-0.241198	-0.322685
SuSPect	-0.678514	-0.15289	-0.111678	-0.262682	-0.445096	-0.581831	-0.704708	0.0658067	-0.304051	-0.655624	0.63271	-0.231147	-0.00635133	0.359168	-0.244385	0.413378	-0.498301	-0.488174	-0.491702	-0.493222	-0.462548	-0.457346	-0.415468	-0.342659	-0.440244	-0.40724	-0.337287	-0.431164	-0.405633	-0.37333	-0.434775	-0.356613	-0.328926	-0.450405	-0.41875	-0.503209	-0.430157	-0.430157	-0.375391	-0.551171	-0.0483496	0.239867	-0.0550684
S3D-PROF	-0.718878	-0.171208	-0.10189	-0.225082	-0.408844	-0.573424	-0.722933	0.0667909	-0.383489	-0.682626	0.722666	-0.239613	0.0121197	0.303618	-0.0557222	0.324216	-0.578162	-0.577635	-0.544057	-0.536848	-0.538827													-0.476679	-0.445006	-0.5101			-0.296117	-0.447066	-0.346515	-0.0420531	-0.444963
SNP&GOs3D	-0.71363	-0.165939	-0.109534	-0.241487	-0.422805	-0.579837	-0.715412	0.0496279	-0.345673	-0.668462	0.604783	-0.237623	0.0159908	0.284288	-0.0963634	0.261163	-0.511675	-0.508621	-0.465802	-0.461437	-0.462351													-0.463151	-0.419689	-0.470913			-0.234438	-0.551278	-0.48564	-0.117456	-0.506755
SIFT	0.610227	0.152576	0.0963735	0.180956	0.330169	0.473705	0.626923	-0.0775036	0.326476	0.61551	-0.678972	0.216963	0.00359491	-0.302547	0.200704	-0.411586	0.553392	0.547634	0.549994	0.545755	0.518745	0.440622	0.425532	0.353525	0.433404	0.368539	0.344699	0.440467	0.426375	0.391298	0.407814	0.306747	0.297137	0.601399	0.549373	0.622027	0.36252	0.36252	0.322184	0.465799	0.195542	-0.0755768	0.171477
PANTHER																																		-0.312903	-0.278428	-0.32963				-0.597698	-0.341514	-0.201835	-0.340245
Envision																																								0.625676	0.443094	-0.0136211	0.489016

### Sheet: Sheet2
Table EV9. Full set of Spearman correlations between all non-human protein DMS datasets and VEPs.
