## Supplementary material for "Using deep mutational scanning to benchmark variant effect predictors and identify disease mutations": Table EV10

### Sheet: Table EV10
Protein	PDB structure used for SNPs&GO3D and S3D-PROF predictions.	Total coverage of DMS results by structures with ≤2.5Å resolution. (%)
ADRB2	2RH1 chain A	76.53
BRCA1	4IGK chain B	0.00(a)1, 64.13(b)
CALM1	5V03 chain R	100
MAPK1	4ZZN chain A	99.44
HRAS	2CE2 chain X	100
P53	6GGC chain B	67.6
PTEN	5BZZ chain D	84.22(a), 85.30(b)
SUMO1	4WJQ chain C	83.64
TPK1	3S4Y chain A	92.46
TPMT	2BZG chain A	92.9
UBE2I	5F6E chain A	100
HSP82	1USU chain A	95.19
UBI4	4Q5E chain B	100(a), 100(b)
PABP	6R5K chain H2	N/A
GAL4	3COQ chain B	90.64
IF-1	N/A3	0
GmR	N/A3	0
bla	1M40 chain A	92.02(a), 100.00(b), 100.00(c), 100.00(d)
ccdB	3VUB chain A	100
haeIIIM	3UBT chain B	99.37
Cas9	5B2R chain B	99.79
env	3VTP chain C	18.61
HA-H1N1	N/A3	0
HA-H3N2	N/A3	0
PA	5IF2 chain A	67.09
1 BRCA1 has no high resolution structure of the RING domain, which is the domain covered by the BRCA1(a) DMS data
2 6R5K is a 4.8 Å electron microscopy structure, no higher resolution structures are available of PABP
3 No structures available

### Sheet: Sheet2
Table EV10. PDB structures used for SNP&GOs3D and S3D-PROF, along with total coverage of the DMS results by high-resolution PDB structures.
